# Does bumblebee preference of continuous over interrupted strings in string-pulling tasks indicate means-end comprehension?

**DOI:** 10.1101/2024.04.02.587731

**Authors:** Chao Wen, Yuyi Lu, Cwyn Solvi, Shunping Dong, Cai Wang, Xiujun Wen, Haijun Xiao, Shikui Dong, Junbao Wen, Fei Peng, Lars Chittka

**Affiliations:** School of Grassland Science, Beijing Forestry University, Beijing, 100083, China; Biological and Experimental Psychology, School of Biological and Behavioural Sciences, Queen Mary University of London, London, United Kingdom; Department of Psychology, School of Public Health, Southern Medical University, Guangzhou, 510515, China; Guangdong-Hong Kong-Macao Greater Bay Area Center for Brain Science and Brain-Inspired Intelligence, Southern Medical University, Guangzhou 510515, China; Beijing Key Laboratory for Forest Pest Control, Beijing Forestry University, Beijing 100083, China; College of Forestry and Landscape Architecture, South China Agricultural University, Guangzhou, 510642, China

**Keywords:** associative learning, feature generalisation, image matching, means-end understanding

## Abstract

Bumblebees (*Bombus terrestris*) have been shown to engage in string-pulling behavior to access rewards. The objective of this study was to elucidate whether bumblebees display means-end comprehension in a string-pulling task. We presented bumblebees with two options: one where a string is connected to an artificial flower containing a reward and the other presenting an interrupted string. Bumblebees displayed a consistent preference for pulling connected strings over interrupted ones after training with a stepwise pulling technique. When exposed to novel string colors, bees continued to exhibit a bias towards pulling the connected string. This suggests that bumblebees engage in featural generalization of the visual display of the string connected to the flower in this task. If the view of the string connected to the flower was restricted during the training phase, the proportion of bumblebees choosing the connected strings significantly decreased. Similarly, when the bumblebees were confronted with coiled connected strings during the testing phase, they failed to identify and reject the interrupted strings. This finding underscores the significance of visual consistency in enabling the bumblebees to perform the task successfully. Our results suggest that bumblebees’ ability to distinguish between continuous strings and interrupted strings relies on a combination of image matching and associative learning, rather than means-end understanding. These insights contribute to a deeper understanding of the cognitive processes employed by bumblebees when tackling complex spatial tasks.
