## Supplemental Table S1. for "Does bumblebee preference of continuous over interrupted strings in string-pulling tasks indicate means-end comprehension?"

### Sheet: all_choices
All choices in different experiments: 1=continuous string,-1=incontinuous string.
Experiment 1		Choice
Bee_ID	Colony	1	2	3	4	5	6	7	8	9	10	11	12	13	14	15	16	17	18	19	20	21	22	23	24	25	26	27	28	29	30	31	32	33	34	35	36	37	38	39	40	41	42	43	44	45
1	1	-1	1	1	-1	-1	1	-1
2	1	-1
3	1	1	1	-1	1	1	-1	1
4	1	-1	-1	-1
5	1	1	-1	-1	1	1	-1
6	3	1	1	1	1	-1	1	-1	1
7	3	-1	1	1	-1
8	3	1	1	1	-1
9	3	-1	-1	1	1	-1	1	-1	-1	-1
10	3	-1	1	-1
11	3	1	1
12	3	1	-1	-1	1	-1	-1	1
13	3	-1
14	3	1	-1	1	-1	1
15	3	-1	-1	-1	1	-1	-1	-1	-1	-1
16	3	1	-1	-1
17	3	1	1	1	-1	1	1	1
18	3	1	-1	-1	-1	1	-1	1
19	3	-1	-1	1
20	3	-1	1	-1	-1	1	-1
21	3	-1	1	1	1	-1
																																													mean
																																													SD
Experiment 2		Choice
Bee_ID	Colony	1	2	3	4	5	6	7	8	9	10	11	12	13	14	15	16	17	18	19	20	21	22	23	24	25	26	27	28	29	30	31	32	33	34	35	36	37	38	39	40	41	42	43	44	45
1	5	1	1	1	1	1	-1	1	1	1	1
2	5	1	1	1	1	1	1	-1	-1	-1	1	-1	-1	1	1
3	5	1	1	1	1	1	1
4	5	-1	1	-1	1	1	1
5	5	1	1	1	-1	-1	1	-1	1	-1	-1	1
6	5	-1	-1	1	1	1	1	1	-1	-1	-1	-1	1	-1	1	1	1	-1	1	1	1
7	5	1	-1	-1	-1	1	-1	-1	1	-1	-1	1	1
8	5	1	1	1	1	1	1	-1	-1	1	1	1	1	-1	-1	1	1	1	1	1	1	1	1
9	5	1	1	1	1	1	1	1	1	1	1	1	1	-1	1	1	1
10	6	1	-1	1	1	1	1	1	1	1	1	1	-1	1
11	6	1	1	-1	1	1	1	-1	-1	1	1	-1	-1	1	1	-1	1	1	1	-1	1	1	1	-1
12	6	1	1	1	1	-1	1	-1	1	1
13	6	-1	1	1	-1	1	1	1	1	-1	1	1	-1	-1	1
14	6	1	1	-1	1	1	1	1	1	1	1	1	-1	-1	1	1	-1	1	1
15	6	1	1	-1	1	1	1	1	1	1	1	1	1	1	1	1	1	1
16	6	1	1	1	1	1	1	1	1
17	6	-1	-1	1	1	1	-1	1	1	1	1	1	1	1	1	1	1	1	1	1	1	1
18	6	-1	-1	1	1	-1	-1	1	1	1	1	-1	-1	1	-1	1	1	1	1	-1	1	1	1	1	-1	1	-1	1	-1	-1	1
																																													mean
																																													SD
Experiment 3		Choice
Bee_ID	Colony	1	2	3	4	5	6	7	8	9	10	11	12	13	14	15	16	17	18	19	20	21	22	23	24	25	26	27	28	29	30	31	32	33	34	35	36	37	38	39	40	41	42	43	44	45
1	7	1	1	1	1	1	1	1	1	1	-1	1	1	-1
2	7	1	1	1	1	1	1	1	1	1	-1	1	1	1	-1	1
3	7	1	1	1	1	1	1	1	1	1	1	1	1	1	1	1	1	1	1	1	1	1	1	1	1	1	-1	-1	1	1	1	1	1
4	7	1	-1	-1	1	1	1	1	1	1	1	1	1	-1	-1	-1	-1	-1	1	1	1	-1
5	7	1	1	-1	1	1	1	-1	-1
6	7	1	-1	1	1	1	1	-1	-1	1	1	1	1	1
7	7	1	1	1	1	1
8	7	-1	1	-1	1	1	-1	-1	1	1	1	1	-1	1	-1	1	1	-1	-1	1	-1	-1	1	1	-1	1
9	7	1	1	-1	-1	1	1	1	1	-1	1	1	1	-1	1	-1	1	1	1	1	1	1	1	1	1	1	1	1	1	1	1	1	1	1	1	-1
10	7	1	1	1	1	1	1	-1	1	-1	-1	1
11	7	1	1	1	-1	1	1	1	-1	1	-1	1	-1	1	1	1	1	-1
12	8	1	1	1	1	1	1	1	1	1	-1	1	1	1	1	1	1	1	1	1	1	1	1	1
13	8	1	1	1	1	1	1	1	1	1	1	1	1	1	1	1	1	1	1	1	1	1	1
14	8	1	-1	-1	1	1	-1	1
15	8	1	1	1	1	-1	1	1	1	1	1	1	1	1	1
16	8	1	1	1
17	8	1	-1	-1	1	1	-1	1	1	-1	1
18	8	1	1	1	-1	-1	1
																																													mean
																																													SD
Experiment 4		Choice
Bee_ID	Colony	1	2	3	4	5	6	7	8	9	10	11	12	13	14	15	16	17	18	19	20	21	22	23	24	25	26	27	28	29	30	31	32	33	34	35	36	37	38	39	40	41	42	43	44	45
1	4	1	1	1	-1	-1	1	1	1	1	1	1	1	1	1	1	1	1	1	1	-1	1	1
2	4	-1	1	1
3	4	-1	1	1	1	1	-1	1	1	1	1
4	4	1	1	-1	1	-1	1
5	4	1	1	-1	1	1	-1	1	1	-1	-1	1
6	4	1	-1	1	-1	-1	1	-1	1	1	1	-1	-1	1	1	-1	1
7	4	1	1	1	1	1	1
8	4	1	1	-1	-1	1	1	1	1	1	1	1	1	-1	1	1	1	-1	1	1	1	-1	1	1	1
9	4	-1	-1	1	-1	1	1	-1	1	-1
10	4	1	1	1	1	1	1	1	1	1	1	1	1	-1	1
																																													mean
																																													SD
Experiment 5		Choice
Bee_ID		1	2	3	4	5	6	7	8	9	10	11	12	13	14	15	16	17	18	19	20	21	22	23	24	25	26	27	28	29	30	31	32	33	34	35	36	37	38	39	40	41	42	43	44	45
1	11	1	1	1	-1	1	-1	1	-1	-1	1	-1	1	1	-1	1	-1	-1	1	1	1	1
2	11	1	1	1	1	1	-1	1	1	1	1	-1	1
3	11	1	1	1	1	1	1	1	1
4	11	1	1	-1	1	1	1
5	11	1	-1	1	1	-1	-1	-1	1	-1	1
6	11	1	-1	1	-1	1
7	11	1	1	-1	-1	-1	-1	1	1	1	-1	-1	1	1	1	1	-1	1	-1	1	1
8	11	1	1	1	1	1	1	-1	-1	1	-1	-1	1
9	12	-1	-1	1	-1	-1	-1	-1	1	-1	1	1	1	-1	1	-1	-1	1	1	1	1	1
10	12	1	1	-1	-1	1	-1	-1	1
11	12	-1	1	1
12	12	1	1	1	-1	-1	-1	-1	1	1	-1	1	-1	1	-1	1	1	-1	1	-1	1	1	1	1	-1	1
13	12	1	-1	1	-1	1	1	1	-1
14	12	1	1	1	-1	1	1	1
15	12	1	1	1	-1	1	-1	1	-1	-1	-1	1	1	1
16	12	1	-1	1	1	1	-1	1
																																													mean
																																													SD
Conrotl 6		Choice
Bee_ID	Colony	1	2	3	4	5	6	7	8	9	10	11	12	13	14	15	16	17	18	19	20	21	22	23	24	25	26	27	28	29	30	31	32	33	34	35	36	37	38	39	40	41	42	43	44	45
1	9	-1	1	1	-1	1	1	1	1	1	1	1	1
2	9	-1	1	1	-1	1	-1	1	1	1	1	1	1	1	1	-1	1	-1	1	-1
3	9	-1	1	1	1	1	1	1	1	1	1	1	-1	1	1	1	1	1	-1
4	9	-1	1	-1	1	1	-1	1	1	1	-1	1	1	1	-1	1	1	-1	1	1	1
5	9	1	-1	-1	1	-1	1	1	1	-1	1	-1	1	-1	1	1	-1	-1	1	1	-1	-1	1	1	-1	-1	-1	-1	1	-1	-1	1	1	1	-1	1
6	9	1	1	1	1	1	1	1	1	1	1	-1	-1	1	1	1	1	1	-1	-1	1	1	-1	1	1	1	1	1	1	1
7	9	1	1	1	1	1	1	1	1	1	1	1	1
8	9	-1	1	1	1	1	-1	1	1	1	1	1	1	1
9	9	1	1	1	1	1	1	1	1	1	1	1	1	1	1
10	9	1	1	1	1	1	1	1	1	1	1	1
11	9	1	1	1	-1	1	1	1
12	10	1	1	-1	1	-1	1
13	10	1	1	1	-1	1	1	1	1	1
14	10	1	-1	1	1	-1	1	1	1	1	1	-1	1	1	1	1	1	1	1	-1	1
15	10	1	1	-1	1	1	-1	1	1	1	1	1	1	1
																																													mean
																																													SD
Experiment 7		Choice
Bee_ID	Colony	1	2	3	4	5	6	7	8	9	10	11	12	13	14	15	16	17	18	19	20	21	22	23	24	25	26	27	28	29	30	31	32	33	34	35	36	37	38	39	40	41	42	43	44	45
1	18	-1	-1	-1	1	-1	-1	-1	-1	-1	-1	-1	1	-1	-1	1	-1
2	18	-1	-1	-1	-1	-1	-1	-1	-1	-1	-1
3	18	-1	-1
4	18	1	-1	1	-1	1
5	18	-1
6	18	1
7	19	1	-1	1	-1	1	1	1	-1	-1
8	18	1	1	-1	-1	1	-1
9	18	1	1	-1	1	-1
10	18	-1
																																													mean
																																													SD
Experiment 8		Choice
Bee_ID	Colony	1	2	3	4	5	6	7	8	9	10	11	12	13	14	15	16	17	18	19	20	21	22	23	24	25	26	27	28	29	30	31	32	33	34	35	36	37	38	39	40	41	42	43	44	45
1	13	-1	-1	-1	1	-1	-1	-1	-1	1	-1	-1
2	13	1	1	1	-1	1	-1	-1	-1	1	-1	1	1	1	-1	1	-1	1	-1	1	1	1	1
3	13	1	1	1	-1	1	1	1	-1	1	-1	1	-1	1	-1	-1	-1	1	-1	-1	-1	-1	1	-1	-1	1	-1	1	-1	1
4	13	-1	1	-1	-1	-1	-1	-1	-1	-1	-1	-1	-1	1
5	13	-1	1	-1	-1	-1	1	-1	1	1	-1	-1	-1	1	1	1	1	1	-1	1	1	1	1	-1	1	-1	-1	-1	1	1	-1	1	-1
6	13	-1	-1	-1	1	1	-1	-1	-1	-1	-1	-1	1	-1	1	-1	1	-1	-1	1	1	-1	-1	1	-1	-1	-1	1	1
7	13	1	-1	-1	1	-1	-1	-1	-1	1	1	1	-1	1	1	-1	-1	-1	1	1	-1	1	-1
8	13	1	1	1	-1	1	-1	-1	-1	-1	1	1	1	1	1	-1	-1	1	1	-1	1	1	-1	-1	1	-1	-1	1	-1	-1
9	13	1	1	1	1	1	1	-1	1	-1	-1	1	-1	1	1	-1	-1	-1	-1	1	1	1	-1	1	-1	1	-1
10	13	1	1	-1	1	-1	1	1	-1	1	-1	-1	1	1	1	1	-1	1	1	-1	-1
11	13	-1	-1	-1	1	-1	-1	-1	1	1	-1	-1	-1	1	1	-1	-1
12	13	-1	1	-1	-1	1	1	-1	1	-1	-1	1	-1	-1	1	-1	1
13	13	1	-1	1	1	1	-1	1	-1	1	-1	-1	1	1	-1	1	-1	1	1	-1	1	1	1	1	1	1	-1	-1	1	1	-1	-1
14	1	1	1	1	-1	1	1	-1	1	-1	1	-1	1	1	1	-1	1	-1	-1	1	1	-1	1
15	1	1	1	1	1	-1	-1	-1	-1	1	1	1	-1	1	1	1	1	1	1	1	1	-1	-1	-1	1	1
16	1	-1	1	1	1
17	1	1	1	1	1	1	1	-1	-1	1	-1	1	-1	1	-1	-1	1	-1	1	-1	-1	-1	1	-1	1	1	-1	-1	1
18	2	-1	-1	1	-1	-1	1	1	-1	-1	1	-1	1	1	-1	1	1	1
19	2	-1	-1	-1	-1	-1	-1	-1	-1	-1
20	2	1	1	1	1	-1	1	1	1	1	1	1	1
																																													mean
																																													SD
Experiment 9		Choice
Bee_ID	Colony	1	2	3	4	5	6	7	8	9	10	11	12	13	14	15	16	17	18	19	20	21	22	23	24	25	26	27	28	29	30	31	32	33	34	35	36	37	38	39	40	41	42	43	44	45
1	14	1	-1	1	-1	-1	1	-1	-1	1	1	-1	-1	1	-1	1	-1	1	-1	-1	1	1	-1	1	-1	1	-1	-1	1	-1	1	1	-1	1	-1	-1	1	1
2	15	-1	-1	1	-1	-1	-1	1	1	1	1	-1	1	-1	-1	1	1	1	1	1	-1	-1	1	-1	1	1	1	-1	-1	-1	1	1	-1
3	16	-1	-1	1	-1	1	-1	-1	-1	-1	1	-1	1	-1	1	-1	-1	-1
4	16	1	-1	-1	1	-1	-1	1	1	1	-1	-1	-1	-1	-1	-1	-1	-1	1	1	-1	1	1	1	-1	1	-1	1	-1	-1	-1	1	-1	-1	-1	1	-1	1	1	1	1	-1
5	16	-1	-1	-1	-1	-1	-1	-1	-1	-1	-1	-1	-1	-1	-1	1	-1	-1	-1	-1	-1	-1	-1	-1	-1	1	-1	-1
6	16	1	1	-1	1	1	1	1	1	-1	1	-1	1	-1	-1	-1	-1	-1	-1	1	-1
7	16	-1	-1	-1	-1	-1	-1
8	17	1	-1	1	1	-1	1	1	-1	1	1	1	1	1	1	1	-1	1	1	1	-1	1	1
9	16	-1	1	1	1	-1	-1
10	16	-1	1	-1	-1	1	-1
11	16	1	1	1	-1	1	1	1	1	1	-1	1	1	1	-1	1	-1
12	17	1	1	-1	1	-1	1	1	-1	1	1	-1
13	17	-1
14	17	1	1	1	-1
15	17	1	-1	1	-1	-1
16	17	-1	-1	-1	1
17	16	1	-1	-1	-1	-1	1	-1
18	17	1	1	1
19	17	-1	-1	1	1	-1	-1	-1	-1
																																													mean
																																													SD
