## Supplemental S2. for "Does bumblebee preference of continuous over interrupted strings in string-pulling tasks indicate means-end comprehension?"

### Sheet: Sheet1
Experiment (Variable)	Model	N	Estimate	Std. Error	Z value	P
1 (Intercept)	GLMM	21	-0.09	0.19	-0.48	0.63
2 (Intercept)	GLMM	18	1.05	0.14	7.56	< 0.001
3 (Intercept)	GLMM	18	1.46	0.25	5.9	< 0.001
4 (Intercept)	GLM	10	1.11	0.21	5.27	< 0.001
5 (Intercept)	GLMM	16	0.6	0.15	3.9	< 0.001
6 (Intercept)	GLMM	15	1.3	0.16	8.23	< 0.001
7 (Intercept)	GLMM	10	-0.75	0.29	-2.61	< 0.01
8 (Intercept)	GLMM	20	0.11	0.16	0.7	0.48
9 (Intercept)	GLMM	19	-0.06	0.21	-0.29	0.77
