## Supplemental Table S3 for "Does bumblebee preference of continuous over interrupted strings in string-pulling tasks indicate means-end comprehension?"

### Sheet: Sheet1
Experiment	Variable	Model	N	Estimate	Std. Error	t value	P
1	Intercept	GLMM	21	0.11	0.03	3.44	<0.001
	String type			0.03	0.05	0.55	0.58
2	Intercept	GLMM	18	0.01	0	3.42	<0.001
	String type			0.06	0.02	2.9	<0.01
3	Intercept	GLMM	18	0.01	0	3.73	<0.001
	String type			0.09	0.03	3.23	<0.01
4	Intercept	GLMM	10	0.03	0.01	2.92	<0.01
	String type			0.1	0.05	2.26	<0.05
5	Intercept	LMM	16	90.91	7.14	12.73	<0.001
	String type			-66.91	6.91	-9.68	<0.001
6	Intercept	GLMM	15	0.01	0	2.94	<0.001
	String type			0.1	0.04	2.61	<0.01
7	Intercept	GLMM	10	0.22	0.13	1.74	0.08
	String type			-0.09	0.15	-0.64	0.53
8	Intercept	LMM	20	47.26	6.87	6.88	<0.001
	String type			-5.77	9.11	-0.63	0.53
9	Intercept	GLMM	19	0.02	0.01	2.88	<0.01
	String type			0	0.01	0.22	0.83
