## Supplemental Table S4. for "Does bumblebee preference of continuous over interrupted strings in string-pulling tasks indicate means-end comprehension?"

### Sheet: Sheet1
Experiment	1	2	3	4	5	6	7	8
1	-
2	Z = -2.30,	-
	P < 0.05
3	Z = -2.03,	Z = 0.39,	-
	P = 0.08	P = 0.73
4	Z = 1.33,	Z = 3.02,	Z = 2.83,	-
	P = 0.26	P < 0.05	P < 0.05
5	Z = 2.57,	Z = 3.56,	Z = 3.46	Z = 1.14,	-
	P < 0.05	P < 0.01	P < 0.01	P = 0.33
6	Z = -0.79,	Z = 1.64,	Z = 1.31,	Z = -1.84,	Z = -2.72,	-
	P = 0.52	P = 0.16	P = 0.26	P = 0.11	P < 0.05
7	Z = 2.05,	Z = 3.36,	Z = 3.22,	Z = 0.67,	Z = -0.49,	Z = 2.38,	-
	P = 0.08	P < 0.01	P < 0.01	P = 0.59	P = 0.68	P < 0.05
8	Z = -2.20,	Z = 1.64,	Z = -0.11,	Z = -3.02,	Z = -3.67,	Z = 1.45,	Z = -3.43,	-
	P = 0.06	P = 0.79	P = 0.91	P < 0.05	P < 0.01	P = 0.22	P < 0.01
9	Z = 0.51,	Z = 2.60,	Z = 2.37,	Z = -0.90,	Z = -2.26,	Z = 1.21,	Z = -1.68,	Z = 2.55,
	P = 0.68	P < 0.05	P < 0.05	P = 0.46	P = 0.05	P = 0.30	P = 0.15	P < 0.05
